# Bridging Transcriptome Regulation and Cellular Operational Efficiency with the Locality and Caching System Optimization Principles

**DOI:** 10.1101/2022.01.11.475967

**Authors:** Wen Jiang, Denis Feliers, W. Jim Zheng, Fangyuan Zhang, Degeng Wang

## Abstract

Gene expression is time-consuming and sequentially more so from bacteria to yeast to human, rendering human cells vulnerable to proteomic-response and operational latency. Computers once suffered such latency, imposed by much-slower information retrieval (hard-drive (HD) to memory to central-processing-unit (CPU)) than CPU execution. Optimization principles, namely, spatiotemporal-locality-principles that control specialized user-programs and caching that controls operating system (OS) kernel (the HD-CPU information flow channel), successfully mitigated the latency by gearing the memory towards near-future or high-priority CPU needs. We report evidence that the principles similarly act in cellular latency-mitigation via analogizing genome-mRNA-protein gene-expression to HD-memory-CPU information-retrieval, and transcriptome to memory. First, temporal-locality-principle is equivalent to mRNA stabilization-by-translation regulation and controls specialized cellular functions. Second, caching is equivalent to cytoplasmic mRNA sequestration. Highly sequestered mRNAs defy the locality-principle. In both cells and computers, caching controls the information channels; gene expression machinery and their regulators, *i.e*., the cellular channel (OS-kernel equivalent) that regulates arguably all cellular processes, are top sequestered mRNAs. Third, mRNA-caching contributes to the mRNA-protein expression discrepancy. Thus, locality and caching principles control specialized and core cellular functions, respectively, orchestrating transcriptome regulation and bridging it to cellular operational efficiency.
