## Supplementary material for "Bridging Transcriptome Regulation and Cellular Operational Efficiency with the Locality and Caching System Optimization Principles": Table S1

### Sheet: Table S1
Table S1: Top 30 ranked GO CC, MF, BP (>6) and BP Terms with Highest mRNA Sequestration Levels. In the BP (>6) column, only BP terms with more than 6 annotated and expressed genes were included in the ranking. Transcription factor/regulator related terms are in red text. Protein and mRNA degradation related terms are in orange text. Epigenetic terms are in purple text. Other gene expression relat…
Rank	CC	MF	BP (>6)	BP
1	chromatin	dna_binding_transcription_factor_activity	negative_regulation_of_nucleobase_containing_compound_metabolic_process	bone_mineralization_involved_in_bone_maturation
2	ribosomal_subunit	transcription_regulator_activity	negative_regulation_of_transcription_by_rna_polymerase_ii	enucleate_erythrocyte_differentiation
3	cytosolic_ribosome	cis_regulatory_region_sequence_specific_dna_binding	negative_regulation_of_biosynthetic_process	immune_response_inhibiting_signal_transduction
4	chromosome	sequence_specific_dna_binding	positive_regulation_of_transcription_by_rna_polymerase_ii	negative_regulation_of_nucleobase_containing_compound_metabolic_process
5	transcription_regulator_complex	interleukin_1_receptor_activity	positive_regulation_of_nucleobase_containing_compound_metabolic_process	t_helper_1_cell_cytokine_production
6	nuclear_body	interleukin_1_binding	positive_regulation_of_biosynthetic_process	negative_regulation_of_transcription_by_rna_polymerase_ii
7	nucleolus	dna_binding_transcription_repressor_activity	negative_regulation_of_cytoplasmic_translation	negative_regulation_by_host_of_viral_genome_replication
8	rna_polymerase_ii_transcription_regulator_complex	dna_binding_transcription_activator_activity	translational_initiation	negative_regulation_of_biosynthetic_process
9	intracellular_protein_containing_complex	ubiquitin_ligase_inhibitor_activity	cotranslational_protein_targeting_to_membrane	regulation_of_interleukin_1_mediated_signaling_pathway
10	ribosome	structural_constituent_of_ribosome	establishment_of_protein_localization_to_endoplasmic_reticulum	receptor_localization_to_non_motile_cilium
11	cytosolic_large_ribosomal_subunit	translation_termination_factor_activity	negative_regulation_of_b_cell_proliferation	positive_regulation_of_transcription_by_rna_polymerase_ii
12	messenger_ribonucleoprotein_complex	ubiquitin_protein_transferase_inhibitor_activity	histone_h3_k36_methylation	positive_regulation_of_nucleobase_containing_compound_metabolic_process
13	transferase_complex	transcription_factor_binding	protein_dephosphorylation	positive_regulation_of_biosynthetic_process
14	phosphatase_complex	intracellular_camp_activated_cation_channel_activity	negative_regulation_of_potassium_ion_transmembrane_transport	regulation_of_branching_involved_in_salivary_gland_morphogenesis
15	large_ribosomal_subunit	rna_polymerase_ii_c_terminal_domain_phosphoserine_binding	negative_regulation_of_dna_binding	tricuspid_valve_development
16	centrosome	rna_polymerase_ii_transcription_coactivator_binding	b_cell_homeostasis	tricuspid_valve_morphogenesis
17	nuclear_speck	dna_binding_transcription_factor_binding	dephosphorylation	negative_regulation_of_cytoplasmic_translation
18	phosphatidylinositol_3_kinase_complex_class_i	protein_serine_threonine_phosphatase_inhibitor_activity	muscle_tissue_development	positive_regulation_of_renal_sodium_excretion
19	microtubule_organizing_center	nucleoside_triphosphatase_regulator_activity	middle_ear_morphogenesis	translational_initiation
20	small_ribosomal_subunit	transcription_coregulator_activity	nuclear_transcribed_mrna_catabolic_process_nonsense_mediated_decay	activation_of_phospholipase_d_activity
21	cytosolic_small_ribosomal_subunit	enzyme_regulator_activity	protein_modification_by_small_protein_conjugation_or_removal	thrombopoietin_mediated_signaling_pathway
22	pml_body	phosphatase_regulator_activity	nuclear_transcribed_mrna_catabolic_process	positive_regulation_of_antigen_processing_and_presentation
23	microtubule_cytoskeleton	phosphatidylinositol_bisphosphate_kinase_activity	protein_desumoylation	positive_regulation_of_dendritic_cell_antigen_processing_and_presentation
24	sumo_ligase_complex	gdp_dissociation_inhibitor_activity	dorsal_ventral_axis_specification	oligodendrocyte_progenitor_proliferation
25	catalytic_complex	potassium_channel_inhibitor_activity	regulation_of_phosphoprotein_phosphatase_activity	histone_h3_k36_trimethylation
26	protein_acetyltransferase_complex	sumo_specific_protease_activity	protein_targeting_to_membrane	cotranslational_protein_targeting_to_membrane
27	fibrillar_center	histone_acetyltransferase_activity_h3_k23_specific	formation_of_translation_preinitiation_complex	negative_regulation_of_vascular_associated_smooth_muscle_cell_migration
28	ubiquitin_ligase_complex	protein_serine_threonine_kinase_activity	negative_regulation_of_interleukin_1_beta_production	negative_regulation_of_insulin_secretion_involved_in_cellular_response_to_glucose_stimulus
29	sperm_connecting_piece	transcription_coactivator_activity	chromatin_organization	negative_regulation_of_interleukin_1_mediated_signaling_pathway
30	pam_complex_tim23_associated_import_motor	ornithine_decarboxylase_regulator_activity	negative_regulation_of_b_cell_activation	negative_regulation_of_striated_muscle_contraction
